# First report of genetic transformation and CRISPR/Cas12a-mediated gene editing of European beech (*Fagus sylvatica* L.) employing a transient protoplast system

**DOI:** 10.64898/2026.02.06.703565

**Authors:** Virginia Zahn, Alice-Jeannine Sievers, Birgit Kersten, Matthias Fladung, Tobias Bruegmann

## Abstract

*Fagus sylvatica* L. (European beech) is a dominant hardwood forest tree species across Central Europe, supporting diverse ecosystem services and forming the basis of a significant market for high-value timber. However, climate change increasingly threatens beech vitality and productivity, making molecular insights into its stress resilience and functional validation of underlying genes urgently needed. Here, we report a protocol for protoplast isolation from seedling leaves and demonstrate, for the first time, transient genetic transformation and CRISPR/Cas-mediated genome editing in *F. sylvatica*. PEG-mediated transformation was sequentially optimized, achieving efficiencies of 59 ± 6.19% within distinct seasonal windows. Protoplast yield and transformation efficiency showed pronounced temporal variation throughout the year, indicating a strong seasonal influence on reproducibility of the workflow despite controlled growth conditions. A basic molecular toolkit for functional genomics and future biotechnological applications was established by testing a set of promoters and reporters. For proof-of-concept genome editing, we achieved 4.75 to 32.69% editing efficiencies in the *PHYTOENE DESATURASE* gene (*FsPDS*) using temperature-tolerant *Lb*Cas12a (tt*Lb*Cas12a). Although further optimization of transformation reproducibility and regeneration systems remains necessary, the presented protoplast platform provides a valuable foundation for transient functional assays and genome editing studies in this non-model tree species.
