## Supplementary material for "First report of genetic transformation and CRISPR/Cas12a-mediated gene editing of European beech (*Fagus sylvatica* L.) employing a transient protoplast system": Data S1 - Raw data transformation optimization: Data S1.xlsx

### Sheet: Sheet1
date	parameter set	replica	cells_total_sum	cells_GFP_sum	n_images	transformation efficiency
2025-03-17	A	I	121	20	5	16.5289
2025-03-17	A	II	186	22	4	11.828
2025-03-17	A	III	71	3	6	4.22535
2025-03-27	A	I	312	16	3	5.12821
2025-03-27	A	II	396	55	5	13.8889
2025-03-27	A	III	170	13	8	7.64706
2025-03-27	P	I	675	13	5	1.92593
2025-03-27	P	II	410	22	4	5.36585
2025-03-27	P	III	944	24	3	2.54237
2025-04-09	A	I	287	9	11	3.13589
2025-04-09	A	II	264	9	5	3.40909
2025-04-09	A	III	263	16	8	6.08365
2025-04-09	B	I	248	25	11	10.0806
2025-04-09	B	II	207	25	8	12.0773
2025-04-09	B	III	185	13	7	7.02703
2025-04-09	C	I	329	5	11	1.51976
2025-04-09	C	II	270	5	8	1.85185
2025-04-09	C	III	605	6	3	0.991736
2025-04-09	D	I	288	30	8	10.4167
2025-04-09	D	II	177	12	11	6.77966
2025-04-09	D	III	288	39	8	13.5417
2025-04-09	E	I	155	10	3	6.45161
2025-04-09	E	II	163	20	3	12.2699
2025-04-09	E	III	175	14	3	8
2025-04-16	D	I	581	65	5	11.1876
2025-04-16	D	II	265	23	7	8.67925
2025-04-16	D	III	338	31	8	9.1716
2025-04-16	J	I	292	0	5	0
2025-04-16	J	II	419	1	4	0.238663
2025-04-16	J	III	649	2	3	0.308166
2025-04-16	K	I	377	53	12	14.0584
2025-04-16	K	II	342	39	8	11.4035
2025-04-16	K	III	367	53	9	14.4414
2025-04-16	L	I	330	4	5	1.21212
2025-04-16	L	II	429	2	4	0.4662
2025-04-16	L	III	389	0	5	0
2025-04-16	M	I	222	17	8	7.65766
2025-04-16	M	II	258	27	10	10.4651
2025-04-16	M	III	428	61	6	14.2523
2025-04-23	D	I	319	21	5	6.58307
2025-04-23	D	II	314	20	6	6.36943
2025-04-23	D	III	439	30	4	6.83371
2025-04-23	K	I	339	35	10	10.3245
2025-04-23	K	II	277	25	8	9.02527
2025-04-23	K	III	551	59	4	10.7078
2025-04-23	N	I	470	19	4	4.04255
2025-04-23	N	II	335	18	6	5.37313
2025-04-23	N	III	448	45	7	10.0446
2025-04-23	O	I	281	38	12	13.5231
2025-04-23	O	II	359	32	7	8.91365
2025-04-23	O	III	382	34	8	8.90052
2025-04-28	K	I	363	23	9	6.33609
2025-04-28	K	II	483	19	5	3.93375
2025-04-28	K	III	323	18	5	5.57276
2025-09-25	K	I	259	15	6	5.79151
2025-09-25	K	II	258	21	7	8.13953
2025-09-25	K	III	288	13	5	4.51389
2025-09-25	Q	I	289	5	4	1.7301
2025-09-25	Q	II	249	12	5	4.81928
2025-09-25	Q	III	268	8	4	2.98507
2025-09-25	R	I	277	8	4	2.88809
2025-09-25	R	II	117	4	8	3.4188
2025-09-25	R	III	290	9	6	3.10345
2025-10-15	K	I	258	127	7	49.2248
2025-10-15	K	II	386	193	3	50
2025-10-15	K	III	240	98	9	40.8333
2025-10-15	F	I	247	159	8	64.3725
2025-10-15	F	II	255	154	9	60.3922
2025-10-15	F	III	270	141	4	52.2222
2025-10-15	S	I	303	25	4	8.25083
2025-10-15	S	II	337	22	4	6.52819
2025-10-15	S	III	267	20	9	7.49064
2025-10-21	F	I	295	68	7	23.0508
2025-10-21	F	II	332	156	4	46.988
2025-10-21	F	III	265	126	6	47.5472
2025-10-21	G	I	250	117	4	46.8
2025-10-21	G	II	280	137	3	48.9286
2025-10-21	G	III	346	112	3	32.3699
2025-10-21	H	I	411	66	3	16.0584
2025-10-21	H	II	481	144	2	29.9376
2025-10-21	H	III	333	72	4	21.6216
2025-10-21	I	I	362	119	3	32.8729
2025-10-21	I	II	277	107	3	38.6282
2025-10-21	I	III	380	35	3	9.21053
2025-10-21	T	I	476	41	2	8.61345
2025-10-21	T	II	256	36	1	14.0625
2025-10-21	T	III	394	62	2	15.736
2025-10-21	U	I	517	67	5	12.9594
2025-10-21	U	II	324	10	2	3.08642
2025-10-21	U	III	428	20	3	4.6729
2025-10-21	V	I	477	43	2	9.01468
2025-10-21	V	II	257	37	1	14.3969
2025-10-21	V	III	396	63	2	15.9091
2025-10-24	G	I	324	1	2	0.308642
2025-10-24	G	II	262	4	1	1.19617
2025-10-24	G	III	321	8	1	2.05832
2025-11-14	G	I	441	44	2	9.98
2025-11-14	G	II	278	21	2	7.55
2025-11-14	G	III	327	23	3	7.03
