## Supplementary material for "First report of genetic transformation and CRISPR/Cas12a-mediated gene editing of European beech (*Fagus sylvatica* L.) employing a transient protoplast system": Data S3 - Statistical data: Transformation efficiencies_statistics_A.D.F.xlsx

### Sheet: Tabelle1
Date	Parameter	Replica	sum_GFP	sum_cells
2025-03-17	A	I	20	121
2025-03-17	A	II	22	186
2025-03-17	A	III	3	71
2025-03-27	A	I	16	312
2025-03-27	A	II	55	396
2025-03-27	A	III	13	170
2025-04-09	A	I	9	287
2025-04-09	A	II	9	264
2025-04-09	A	III	16	263
2025-04-09	D	I	30	288
2025-04-09	D	II	12	177
2025-04-09	D	III	39	288
2025-04-16	D	I	65	581
2025-04-16	D	II	23	265
2025-04-16	D	III	31	338
2025-04-16	F	I	53	377
2025-04-16	F	II	39	342
2025-04-16	F	III	53	367
2025-04-23	D	I	21	319
2025-04-23	D	II	20	314
2025-04-23	D	III	30	439
2025-04-23	F	I	35	339
2025-04-23	F	II	25	277
2025-04-23	F	III	59	551
2025-04-28	F	I	23	363
2025-04-28	F	II	19	483
2025-04-28	F	III	18	323
